# Ubiquitin ligases and a processive proteasome facilitate protein clearance during the oocyte-to-embryo transition in *Caenorhabditis elegans*

**DOI:** 10.1101/2021.11.05.467479

**Authors:** Caroline A. Spike, Tatsuya Tsukamoto, David Greenstein

**Affiliations:** Department of Genetics, Cell Biology and Development, University of Minnesota, Minneapolis, Minnesota 55455, USA

**Author notes:** Corresponding author: David Greenstein, Department of Genetics, Cell Biology, and Development, University of Minnesota, 4-208 MCB, 420 Washington Avenue SE, Minneapolis, MN 55455.

**Keywords:** oocyte meiotic maturation, oocyte-to-embryo transition, translational regulation, RNA-binding proteins, ubiquitin-mediated protein degradation

## Abstract

The ubiquitin-mediated degradation of oocyte translational regulatory proteins is a conserved feature of the oocyte-to-embryo transition (OET). In the nematode *Caenorhabditis elegans*, multiple translational regulatory proteins, including the TRIM-NHL RNA-binding protein LIN-41/Trim71 and the Pumilio-family RNA-binding proteins PUF-3 and PUF-11, are degraded during the OET. Degradation of each protein requires activation of the M-phase cyclin-dependent kinase CDK-1, is largely complete by the end of the first meiotic division and does not require the anaphase promoting complex (APC). However, only LIN-41 degradation requires the F-box protein SEL-10/FBW7/Cdc4p, the substrate recognition subunit of an SCF-type E3 ubiquitin ligase. This finding suggests that PUF-3 and PUF-11, which localize to LIN-41-containing ribonucleoprotein particles (RNPs), are independently degraded through the action of other factors and that the oocyte RNPs are disassembled in a concerted fashion during the OET. We develop and test the hypothesis that PUF-3 and PUF-11 are targeted for degradation by the proteasome-associated HECT-type ubiquitin ligase ETC-1/UBE3C/Hu15, which is broadly expressed in *C. elegans*. We find that several GFP-tagged fusion proteins that are degraded during the OET, including fusions with PUF-3, PUF-11, LIN-41, IFY-1/Securin and CYB-1/Cyclin B, are incompletely degraded when ETC-1 function is compromised. However, it is the fused GFP moiety that appears to be the critical determinant of this proteolysis defect. These findings are consistent with a conserved role for ETC-1 in promoting proteasome processivity and suggest that proteasomal processivity is an important element of the OET during which many key oocyte regulatory proteins are rapidly targeted for degradation.

**Article Summary:** The ubiquitin-mediated degradation of translational regulatory RNA-binding proteins is a conserved feature of the oocyte-to-embryo transition (OET). *C. elegans* LIN-41 is a master regulator of oogenesis and is found in a large translational regulatory ribonucleoprotein (RNP) complex with more than 1000 maternal transcripts and the Pumilio-family RNA-binding proteins PUF-3 and PUF-11. We show that the concerted action of ubiquitin-mediated protein degradation and proteasome processivity rapidly disassemble LIN-41-containing RNPs during the OET thereby relieving repression of many maternal transcripts.
