## Supplementary material for "Ubiquitin ligases and a processive proteasome facilitate protein clearance during the oocyte-to-embryo transition in *Caenorhabditis elegans*": File S1

### Sheet: Plasmid repair templates
Plasmid repair template	PCR products	Primers used	Primer sequences
pCS565 (sel10_GFP^SEC^sel10, N-terminal repair)	gfp_sel10_5HA	sel10_5HAF	acgttgtaaaacgacggccagtcgccggcaattccttattatcctgaaatttataagga
		sel10_5HAR	TCCAGTGAACAATTCTTCTCCTTTACTCATatggctgaaaaagaattggaaatgaataa
	gfp_sel10_3HA_2	gfp_sel10_3HAF2	CGTGATTACAAGGATGACGATGACAAGAGAATGTGGCCACGTAACGACGTGCATATGGATGATGGATCGATGAC
		sel10_3HAR	tcacacaggaaacagctatgaccatgttattctcttcaaggtttggaaaaa
pCS586 (sel10_GFP^SEC^sel10, C-terminal repair)	sel10_gfp_5HA	sel10_gfp_5HA.F	acgttgtaaaacgacggccagtcgccggcatggtcctgatgtttcactgc
		sel10_gfp_5HA.R	CATCGATGCTCCTGAGGCTCCCGATGCTCCCGGATAAACTGCGTCGAAATCAAGGAGAATAACTTTGGTCTCCTCGGTGTTG
	sel10_gfp_3HA	sel10_gfp_3HA.F	CGTGATTACAAGGATGACGATGACAAGAGATAAcgaattctcgaatctctgcc
		sel10_gfp_3HA.R	ggaaacagctatgaccatgttatcgatttctcgaatgacgtctggcataa
pCS624 (lin41_mScarlet^SEC^lin41, N-terminal repair)	lin41_mSc_5'HA	lin-41_5'HA-F	ACGTTGTAAAACGACGGCCAGTCGCCGGCAAAGGAAGAGCCGATCGCCTCGTTACTCAAG
		lin41_5HA-R_mSc	CTTGATGACGGCCTCTCCCTTGGAGACCATttcactttttccaagtctgaaaaggttga
	mScarlet	mScarlet.F	ATGGTCTCCAAGGGAGAGGCCGTC
		mScarlet_TEV.R	CTTTCCGGATTGAAAGTACAGATTCTCCTTGTAGAGCTCGTCCATTCCTCCG
	SEC	SEC.F	GAGAATCTGTACTTTCAATCCGGAAAGgtaag
		SEC.R	TCTCTTGTCATCGTCATCCTTGTAATCACG
	lin41_3'HA	lin-41_3'HA-F	CGTGATTACAAGGATGACGATGACAAGAGAATGGCGACCATCGTGCCATGCTCATTAGAGAAAG
		lin-41_3'HA-R	TCACACAGGAAACAGCTATGACCATGTTATGTTGGTGTCGAACAATCCGACATCAGAGCT
	Vector	Vector.F	ataacatggtcatagctgtttcctgtgtg
		Vector.R	Cgactggccgtcgttttacaacgt
pCS626 (lin41_Dendra^SEC^lin41, N-terminal repair)	lin41_Dendra_5'HA	lin-41_5'HA-F	ACGTTGTAAAACGACGGCCAGTCGCCGGCAAAGGAAGAGCCGATCGCCTCGTTACTCAAG
		Dendra_lin41_5HA.R	GACTCTCATATCTTCCTTAATAAGGTTCATttcactttttccaagtctgaaaaggttga
	Dendra	Dendra.F	ATGAACCTTATTAAGGAAGATATGAGAGTC
		Dendra_TEV.R	CTTTCCGGATTGAAAGTACAGATTCTCCCATGCTTGACTTGGTAGAGG
	SEC	SEC.F	GAGAATCTGTACTTTCAATCCGGAAAGgtaag
		SEC.R	TCTCTTGTCATCGTCATCCTTGTAATCACG
	lin41_3'HA	lin-41_3'HA-F	CGTGATTACAAGGATGACGATGACAAGAGAATGGCGACCATCGTGCCATGCTCATTAGAGAAAG
		lin-41_3'HA-R	TCACACAGGAAACAGCTATGACCATGTTATGTTGGTGTCGAACAATCCGACATCAGAGCT
	Vector	Vector.F	ataacatggtcatagctgtttcctgtgtg
		Vector.R	Cgactggccgtcgttttacaacgt
pCS635 (etc1_GFP^SEC^etc1 repair, 1st ATG N-terminal repair)	gfp_etc1a_5HA	gfp_etc1_5HAF	ACGTTGTAAAACGACGGCCAGTCGCCGGCAATAAAACATCGGCGGAATCG
		gfp_etc1a_5HAR	TCCAGTGAACAATTCTTCTCCTTTACTCATctaaaattggaaactaattagtggaaatct
	gfp_etc1a_3HA	gfp_etc1a_3HAF	CGTGATTACAAGGATGACGATGACAAGAGAATGtcattcaacctggtattttttaacg
		gfp_etc1_3HAR	TCACACAGGAAACAGCTATGACCATGTTATTGAAGTGGATCGTGATGGATTc
pCS640 (etc1_GFP^SEC^etc1 repair, 2nd ATG N-terminal repair)	gfp_etc1b_5HA	gfp_etc1_5HAF	ACGTTGTAAAACGACGGCCAGTCGCCGGCAATAAAACATCGGCGGAATCG
		gfp_etc1b_5HAR	TCCAGTGAACAATTCTTCTCCTTTACTCATTGCTTCCTGTTTTTTGTCC
	gfp_etc1b_3HA	gfp_etc1b_3HAF	CGTGATTACAAGGATGACGATGACAAGAGAATGATCAAAAGCCTAAATGAACGAGACAACTTTCTTAACAGACTCCG
		gfp_etc1_3HAR	TCACACAGGAAACAGCTATGACCATGTTATTGAAGTGGATCGTGATGGATTc
puf-11_GFP_GA2-3 (puf11_GFP^SEC^puf11, C-terminal repair)	puf-11 5'HA	puf-11 5'HA-F C-terminal	ACGTTGTAAAACGACGGCCAGTCGCCGGCATTCTGATACATACGCGGAATGCTACCAACAAC
		puf-11 5'HA-R C-terminal-2	CATCGATGCTCCTGAGGCTCCCGATGCTCCGTAAAATGACATTGATTGGAGCGCTTCGATTATC
	puf-11 3'HA	puf-11 3'HA-F C-terminal	CGTGATTACAAGGATGACGATGACAAGAGATAGATATAGGCAATTCATTTGCATTATTATC
		puf-11 3'HA-R C-terminal-2	GGAAACAGCTATGACCATGTTATCGATTTCTAATTCAACATTTTGTGCCAAAATCTCGAC
puf-3_GFP_GA-2 (puf3_GFP^SEC^puf3, C-terminal repair)	puf-3 5'HA	puf-3 5'HA-F C-terminal	ACGTTGTAAAACGACGGCCAGTCGCCGGCAGACTGATCAATATGCTCAGTGCTACCAGCATC
		puf-3 5'HA-R C-terminal	CATCGATGCTCCTGAGGCTCCCGATGCTCCGTACAATGACATTGATTGGAGCGCTTCGATAATC
	puf-3 3'HA	puf-3 3'HA-F C-terminal	CGTGATTACAAGGATGACGATGACAAGAGATAGATACACATAGGCAATTTTTATTCATTTC
		puf-3 3'HA-R C-terminal	GGAAACAGCTATGACCATGTTATCGATTTCCGAAAGAAATGTTTGGCTGTCGTCCACGTG
cyb-1_GFP_GA-2 (cyb1_GFP^SEC^cyb1, C-terminal repair)	cyb-1 5' HA	cyb-1 5'HA-F C-terminal	ACGTTGTAAAACGACGGCCAGTCGCCGGCAGAAGAGGTTTACCTCCCAGACATCCACGAC
		cyb-1 5'HA-R C-terminal	CATCGATGCTCCTGAGGCTCCCGATGCTCCTTCCATTTCTGATGCGTCTACTTTTGCATTC
	cyb-1 3' HA	cyb-1 3'HA-F C-terminal	CGTGATTACAAGGATGACGATGACAAGAGATGAGCACTTCGATCCGAAATAAACATTTTG
		cyb-1 3'HA-R C-terminal	GGAAACAGCTATGACCATGTTATCGATTTCTCATTACAGCAGAGCGTTAGAGATTGATAC
rnp-8_GFP_GA-1 (rnp8_GFP^SEC^rnp8, C-terminal repair)	rnp-8 5' HA	rnp-8_5'HA-F_C-terminal	ACGTTGTAAAACGACGGCCAGTCGCCGGCAGTCGAATTCTCATTCGGCAGCACCGAATTC
		rnp-8_5'HA-R_C-terminal	CATCGATGCTCCTGAGGCTCCCGATGCTCCTATTTGGAGCATTGTAGCTCCTGGAGCAGC
	rnp-8 3' HA	rnp-8_3'HA-F_C-terminal	CGTGATTACAAGGATGACGATGACAAGAGATAGGAGAAGATCACATATACAATAATATAATC
		rnp-8_3'HA-R_C-terminal	GGAAACAGCTATGACCATGTTATCGATTTCTGCTGAAGATCTGCATTTTCGTGCCAATTG
pCS648 (lin41_GFP^SEC^lin41, N-terminal repair)	lin41_gfp_flag_5'HA	lin-41_5'HA-F	ACGTTGTAAAACGACGGCCAGTCGCCGGCAAAGGAAGAGCCGATCGCCTCGTTACTCAAG
		gfp_flag_lin41_5HAR	TCCAGTGAACAATTCTTCTCCTTTACTCATTTCACTTTTTCCAAGTCTGAAAAGGTTGA
	lin41_3'HA	lin-41_3'HA-F	CGTGATTACAAGGATGACGATGACAAGAGAATGGCGACCATCGTGCCATGCTCATTAGAGAAAG
		lin-41_3'HA-R	TCACACAGGAAACAGCTATGACCATGTTATGTTGGTGTCGAACAATCCGACATCAGAGCT

### Sheet: etc-1 deletion repair template
Deletion repair template	ssODN sequence
etc-1_RT1	ACACTCAGTATTTATTTTTGTTTTGCAATTGAATATTTCAGATTTCCACTAATTAGTTTCCAATTGAAAACGTCACAAGAAAATCACTTCTCTGTAAACTATGTAAAATTTTTGTTATTGCTATCCGGATG

### Sheet: gRNA plasmids
Repair target	gRNA plasmid(s)	gRNA sequence (homology to target)	Primers used	Primer sequences
sel-10 N-terminus	pEH1	CATCATTTCGTGGCCACATA	sel10_sgRNA1.F	TCTTGCATCATTTCGTGGCCACATA
	&		sel10_sgRNA1.R	AAACTATGTGGCCACGAAATGATGC
	pCS562	CCATGTGTACATCATTTCG	sel10_sgRNA2.F	TCTTGCCATGTGTACATCATTTCG
	(used together)		sel10_sgRNA2.R	AAACCGAAATGATGTACACATGGC
sel-10 C-terminus	pCS581	gagattcgagaattcgTTA	sel10_sgRNA3.F	TCTTGgagattcgagaattcgTTA
	&		sel10_sgRNA3.R	AAACTAAcgaattctcgaatctcC
	pCS582	TACAGCATCAAAGTCGAGA	sel10_sgRNA4.F	TCTTGTACAGCATCAAAGTCGAGA
	(used together)		sel10_sgRNA4.R	AAACTCTCGACTTTGATGCTGTAC
lin-41 N-terminus	lin-41 gRNA1	GACCATCGTGCCATGCTCAT	See Spike et al. 2014 for cloning details
etc-1 ATG #2	pCS627	GATCAAAAGCCTAAACGAG	etc1_sgRNA1.F	TCTTGGATCAAAAGCCTAAACGAG
			etc1_sgRNA1.R	AAACCTCGTTTAGGCTTTTGATCC
etc-1 ATG #1	pCS629	GGTTGAATGACATctaaaat	etc1_sgRNA2.F	TCTTGGTTGAATGACATctaaaat
			etc1_sgRNA2.R	AAACattttagATGTCATTCAACC
puf-3 C-terminus	puf-3_sgRNA1-1	CCTATGTGTATCTAGTACA	puf-3_sgRNA1-F	TCTTGCCTATGTGTATCTAGTACA
			puf-3_sgRNA1-R	AAACTGTACTAGATACACATAGGC
puf-11 C-terminus	puf-11_sgRNA1-8	ATTGCCTATATCTAGTAAA	puf-11_sgRNA1-F	TCTTGATTGCCTATATCTAGTAAA
			puf-11_sgRNA1-R	AAACTTTACTAGATATAGGCAATC
cyb-1 C-terminus	cyb-1_sgRNA1-7	ATGGGCCAGAATGCAAAAG	cyb-1_sgRNA1-F	TCTTGATGGGCCAGAATGCAAAAG
			cyb-1_sgRNA1-R	AAACCTTTTGCATTCTGGCCCATC
rnp-8 C-terminus	rnp-8_sgRNA1-7	TGTGATCTTCTCCTATATT	rnp-8_sgRNA1-F	TCTTGTGTGATCTTCTCCTATATT
			rnp-8_sgRNA1-R	AAACAATATAGGAGAAGATCACAC
etc-1 deletion	pCS629	GGTTGAATGACATctaaaat	etc1_sgRNA2.F	TCTTGGTTGAATGACATctaaaat
			etc1_sgRNA2.R	AAACattttagATGTCATTCAACC
	pCS633	ACGCCATAAACTCGGGAGC	etc1_sgRNA4.F	TCTTGACGCCATAAACTCGGGAGC
			etc1_sgRNA4.R	AAACGCTCCCGAGTTTATGGCGTC

### Sheet: PCR primers
PCR target, experiment purpose	PCR primers	Primer sequences
puf-3::gfp, confirm that puf-3(tn1820) is present	gfp_sel10.F	CACATGGTCCTCCTCGAGTT
	puf3.R1	cgttgaagctttggaaggag
puf-11::gfp, confirm that puf-11(tn1824) is present	gfp_sel10.F	CACATGGTCCTCCTCGAGTT
	puf11.R1	ttgtgtgcaaacaccgattt
sel-10::gfp, sequence to determine if the repair is correct	sell0_gfp.F	tggtcctgatgtttcactgc
	sel10_gfp.R	tcgaatgacgtctggcataa
gfp::sel-10, sequence to determine if the repair is correct	sel10_pro.F	agagttttcgtgggatgcag
	ok1632.R	TTCGTGTCCTCGTAGCACTG
mScarlet::lin-41, sequence to determine if the repair is correct	LIN41_2F	gagtcatcgtttgccctttccac
	LIN41_6R	GCCATCAATGATGGTGGCATATGC
Dendra::lin-41, sequence to determine if the repair is correct	LIN41_2F	gagtcatcgtttgccctttccac
	LIN41_6R	GCCATCAATGATGGTGGCATATGC
etc-1::gfp, sequence to determine if the repair is correct	etc1.2F	CGGAGATGCCAAATTCAACTTC
	etc1.2R	ACCAGTCGGTTTTCCAATGAGA
sel-10(ar41), sequence to confirm that ar41 is present and homozygous	ar41.F1	TGGCAAGGAACTGCAATTGC
	ar41.R1	agccttacATGGAACCAGCC
sel-10(ok1632), confirm that ok1632 is present and homozygous	sel10_pro.F	agagttttcgtgggatgcag
	ok1632.R	TTCGTGTCCTCGTAGCACTG
	sel10_exon2.R	AGCCATTGCTGTACGAGCTT
etc-1(gk5182), sequence to confirm that gk5182 is present and homozygous	etc1.1F	CGTGCAGAATTTGATGCAGT
	etc1.1R	TGGATCGTGATGGATTctga
puf-3::gfp, sequence to determine if the repair is correct (PCR #1)	puf-3_5'-F1	GACTGATCAATATGCTCAGTGCTACCAGCATC
	GFP_R1	CACGGGTCTTGTAGTTTCCGTC
puf-3::gfp, sequence to determine if the repair is correct (PCR #2)	GFP_F1	AGTCCTCCTCCCAGACAACCAC
	puf-3_3'-R1	CGAAAGAAATGTTTGGCTGTCGTCCACGTG
puf-11::gfp, sequence to determine if the repair is correct (PCR #1)	puf-11_5'-F1	TTCTGATACATACGCGGAATGCTACCAACAAC
	GFP_R1	CACGGGTCTTGTAGTTTCCGTC
puf-11::gfp, sequence to determine if the repair is correct (PCR #2)	GFP_F1	AGTCCTCCTCCCAGACAACCAC
	puf-11_3'-R4	ACACTTTAGTAAGCATAGGATATGTCTATG
cyb-1::gfp, sequence to determine if the repair is correct (PCR #1)	cyb-1_5'-F1	GAAGAGGTTTACCTCCCAGACATCCACGAC
	GFP_R1	CACGGGTCTTGTAGTTTCCGTC
cyb-1::gfp, sequence to determine if the repair is correct (PCR #2)	GFP_F1	AGTCCTCCTCCCAGACAACCAC
	cyb-1_3'-R1	TCATTACAGCAGAGCGTTAGAGATTGATAC
rnp-8::gfp, sequence to determine if the repair is correct (PCR #1)	rnp-8_5'-F2	CCAGGAATACCCAATGTGCCGTCACTCGTC
	GFP_R1	CACGGGTCTTGTAGTTTCCGTC
rnp-8::gfp, sequence to determine if the repair is correct (PCR #2)	GFP_F1	AGTCCTCCTCCCAGACAACCAC
	rnp-8_3'-R1	TGCTGAAGATCTGCATTTTCGTGCCAATTG
gfp::3xflag::lin-41, sequence to determine if the repair is correct (PCR #1)	LIN41_2F	gagtcatcgtttgccctttccac
	LIN41_6R	GCCATCAATGATGGTGGCATATGC
gfp::3xflag::lin-41, sequence to determine if the repair is correct (PCR #2)	lin41_pro_2021.f	TAAAGGCGCATAGTCGGTTGGA
	DD_gfp_exonl.r	TTGGACTCCGTAGCAGAAGGTG
etc-1 gene, PCR and sequence to identify and confirm the etc-1(tn2077) deletion	eif-2Bepsilon_F2	AGGGTCTATTGCAGAAGAATCTAAATTGAAG
	hgap-2_F2	ACAATATTGAATACATCACGACGAGATGTG

### Sheet: RNAi clones
Gene	Protein function or motif	Source BioScience RNAi clone(s)	Sequence verified clone	Notes
mat-1	Anaphase promoting complex (APC) subunit CDC27/APC3	I-2C18	Yes
cul-1	Cullin	III-5J03	Yes
cul-2	Cullin	III-8P20	Yes	Also tested using cul-2(or209ts), see Materials and Methods
cul-3	Cullin	V-14D24	Yes
cul-4	Cullin	II-5F15	Yes
cul-5	Cullin	V-7G05	Yes
cul-6	Cullin	IV-6P15	Yes
skr-1	Skp-related protein	I-4N11	Yes
lin-23	FBW7 ortholog, substrate recognition subunit	II-4P11, II-10B02	Yes
sel-10	Beta-TrCP ortholog, substrate recognition subunit	V-9G19	Yes
hecd-1	HECT-domain Ub ligase	IV-3F03	No
etc-1	HECT-domain Ub ligase	II-6E22	Yes
ubr-5	HECT-domain Ub ligase	I-4K10	No
hecw-1	HECT-domain Ub ligase	III-1P21	No
oxi-1	HECT-domain Ub ligase	III-5D14	No
herc-1	HECT-domain Ub ligase	I-7F18, I-7F20	No
wwp-1	HECT-domain Ub ligase	I-8A05, I-8A15	No
eel-1	HECT-domain Ub ligase	IV-8H10, IV-8H12	No
Y92H12A.2	HECT-domain Ub ligase	I-10B17	No
chn-1	U-box domain protein	I-2N08	No
cyn-4/cyp-4/mog-6	U-box domain protein	III-6F18	No
ufd-2	U-box domain protein	II-5P08	No
prp-19	U-box domain protein	III-2N23	No
rnf-5	Monomeric RING finger protein	III-2E19	No
sli-1	Monomeric RING finger protein	X-1I23	No
rfp-1	Monomeric RING finger protein	III-4O10	No
brc-1	Monomeric RING finger protein	III-1N14	No
brd-1	Monomeric RING finger protein	III-3J17	No
rpm-1	Monomeric RING finger protein	V-14A20	No
mbk-2	Kinase	IV-6N06	No
cdk-1	Kinase	III-5O13	Yes
wee-1.3	Kinase	II-6N16	Yes
plk-1	Kinase	III-4E08	Yes
gsk-3	Kinase	I-6D13	Yes
